# Genomics reveals population structure despite high connectivity of common sole, *Solea solea*, and European plaice, *Pleuronectes platessa*, in the Celtic Sea and western English Channel

**DOI:** 10.64898/2026.06.10.731368

**Authors:** Adam Ciezarek, Reuben Gilbertson, Ellen Bell, David Murray, Eva Garnacho

## Abstract

Despite being two of the most commercially important flatfish (order Pleuronectiformes) in Europe, little is known of the population structure of common sole *Solea solea* and European plaice *Pleuronectes platessa*. To address this gap, we generated full-genome resequencing data for 244 sole and 189 plaice in the Celtic Sea and western English Channel region to analyse both neutral and adaptive loci and quantify population processes, such as reproductive isolation or adaptive differentiation in each species. For sole, there was no evidence of reproductive isolation or population structure at neutral loci. There was, however, adaptive differentiation as adaptive loci indicated two subpopulations, with separation in the western English Channel. This is consistent with previous studies using RAD-seq and gene-linked SNPs. For plaice, there was no evidence of population structure at either neutral or adaptive loci in the Celtic Seas and Western English Channel region. However, when considering a larger geographical area and utilising previously published genomic data, three distinct populations of plaice were identified (Iceland; North Sea, Kattegat and Western Baltic; Celtic Sea and western English Channel), with clear reproductive isolation indicated by neutral loci and adaptive differentiation indicated by adaptive loci. Moreover, three large chromosomal inversions were identified, which differed in their frequency between regions. These large structural variants represent putative key regions for adaptive differentiation. This study shows the benefit from quantifying neutral and adaptive loci to better understand population structure and genetic diversity of commercially important fish.
