## Supplementary Tables for "Genomics reveals population structure despite high connectivity of common sole, *Solea solea*, and European plaice, *Pleuronectes platessa*, in the Celtic Sea and western English Channel"

### Sheet: TableS1_Metadata
Table S1. Sample, read and mapping metadata for all sequenced sole and plaice samples
Individual	Species	Year	Length (cm)	Weight (g)	SpawningStatus	ICES Divison			Mapped Depth (x coverage)	Properly Paired Mapping Percentage	SNPs	Heterozygosity	Accession
P1	Plaice	2023	22	85	baseline	7F	51.25	-4.5	10.3002	91	3978897	0.006952
P2	Plaice	2023	29	191	baseline	7F	51.25	-4.5	7.6242	92	2769885	0.006219
P3	Plaice	2023	27	194	baseline	7F	51.25	-4.5	24.3321	93	4955475	0.007999
P4	Plaice	2023	27	164	mixed	7G	51.75	-6.5	7.51288	85	2740642	0.006209
P5	Plaice	2023	27	166	baseline	7G	51.75	-6.5	17.1054	89	4824334	0.007746
P6	Plaice	2023	28	210	mixed	7G	51.75	-6.5	5.8722	93	-	-
P7	Plaice	2023	28	182	mixed	7G	51.75	-6.5	5.71741	91	-	-
P8	Plaice	2023	27	170	mixed	7G	51.75	-6.5	6.41996	92	2122926	0.005942
P9	Plaice	2023	26	148	mixed	7G	51.75	-6.5	6.05538	92	1795271	0.005642
P10	Plaice	2023	26	172	mixed	7G	51.75	-6.5	10.6128	93	4081857	0.00701
P11	Plaice	2023	26	141	mixed	7G	51.75	-6.5	11.4383	94	4338704	0.0072
P12	Plaice	2023	17	48	mixed	7G	51.75	-6.5	10.9523	93	4245129	0.007115
P13	Plaice	2023	32	262	mixed	7G	51.75	-6.5	10.4921	94	4027281	0.006949
P14	Plaice	2023	22	378	mixed	7G	51.75	-6.5	11.8846	93	4310931	0.007171
P15	Plaice	2023	37	546	mixed	7G	51.75	-6.5	9.90993	92	3990643	0.006989
P16	Plaice	2023	25	137	mixed	7G	51.75	-6.5	9.39423	94	3618789	0.006651
P17	Plaice	2023	24	132	mixed	7G	51.75	-6.5	13.1683	92	4556573	0.008842
P18	Plaice	2023	25	133	mixed	7G	51.75	-6.5	12.946	94	4418247	0.007953
P19	Plaice	2023	25	129	mixed	7G	51.75	-6.5	13.8428	94	4940867	0.009837
P20	Plaice	2023	14	22	mixed	7G	51.75	-6.5	13.9966	94	4623791	0.008907
P21	Plaice	2023	21	83	mixed	7G	51.75	-6.5	11.7902	94	4541887	0.009371
P22	Plaice	2023	35	415	mixed	7G	51.75	-6.5	9.71184	93	3691248	0.008152
P23	Plaice	2023	32	271	mixed	7G	51.75	-6.5	10.4887	94	4158247	0.009025
P24	Plaice	2023	30	264	baseline	7G	51.75	-6.5	30.4782	93	6593680	0.013128
P27	Plaice	2023	32	321	baseline	7E(west)	49.9308	-4.83167	10.6754	93	3943992	0.008118
P28	Plaice	2023	24	115	baseline	7E(west)	50.1267	-4.437	11.9271	94	4178541	0.008075
P29	Plaice	2023	26	155	baseline	7E(west)	50.1267	-4.437	9.2487	94	3657583	0.008322
P30	Plaice	2023	24	108	baseline	7E(west)	50.1267	-4.437	9.49621	95	3611173	0.007883
P31	Plaice	2023	28	177	baseline	7E(west)	50.1267	-4.437	27.6736	94	6454632	0.012814
P33	Plaice	2023	32	259	baseline	7E(west)	50.1267	-4.437	11.7374	94	4592964	0.009571
P34	Plaice	2023	27	165	baseline	7E(west)	50.1267	-4.437	12.9198	93	4904928	0.009944
P35	Plaice	2023	27	178	baseline	7E(west)	50.1267	-4.437	10.619	94	4080818	0.007054
P36	Plaice	2023	22	108	baseline	7E(west)	50.1267	-4.437	16.9523	91	4827523	0.007734
P37	Plaice	2023	25	133	baseline	7E(west)	50.1267	-4.437	10.5737	92	4049360	0.007004
P38	Plaice	2023	28	228	baseline	7E(west)	50.1267	-4.437	15.5996	93	4814423	0.007712
P39	Plaice	2023	29	212	baseline	7E(west)	50.1267	-4.437	12.6084	92	4518234	0.007466
P40	Plaice	2023	21	81	mixed	7E(west)	50.1267	-4.437	10.9171	94	4066003	0.007054
P41	Plaice	2023	21	82	mixed	7E(west)	50.1267	-4.437	10.1492	91	4064628	0.007017
P42	Plaice	2023	22	93	mixed	7E(west)	50.1267	-4.437	9.99449	93	3855948	0.006828
P43	Plaice	2023	26	175	mixed	7E(west)	50.1267	-4.437	7.20115	93	2627288	0.006174
P44	Plaice	2023	28	192	baseline	7E(west)	50.1267	-4.437	26.9981	94	4988961	0.008049
P45	Plaice	2023	26	135	baseline	7E(west)	50.1267	-4.437	7.36329	92	2736084	0.006271
P46	Plaice	2023	24	102	baseline	7E(west)	50.1267	-4.437	12.92	94	4498384	0.007402
P47	Plaice	2023	29	195	baseline	7E(west)	49.857	-4.19417	8.22631	92	3037200	0.006274
P48	Plaice	2023	27	148	baseline	7E(west)	49.857	-4.19417	9.22475	93	3581306	0.006648
P49	Plaice	2023	25	122	baseline	7E(west)	49.857	-4.19417	10.0433	93	4001682	0.006977
P50	Plaice	2023	28	219	baseline	7E(west)	49.857	-4.19417	12.2956	94	4523156	0.00745
P51	Plaice	2023	26	140	baseline	7E(west)	49.857	-4.19417	6.7027	93	2501226	0.00627
P52	Plaice	2023	25	130	mixed	7E(west)	50.04	-4.082	10.7594	94	4214030	0.007095
P53	Plaice	2023	28	190	mixed	7E(west)	50.04	-4.082	6.98893	93	2505424	0.006075
P54	Plaice	2023	24	119	mixed	7E(west)	50.04	-4.082	7.46743	93	2750015	0.00619
P55	Plaice	2023	23	90	baseline	7E(west)	50.04	-4.082	12.1328	94	4417525	0.007371
P56	Plaice	2023	30	220	baseline	7E(west)	50.0352	-3.81183	11.8872	93	4334287	0.007267
P57	Plaice	2023	27	170	baseline	7E(west)	50.0352	-3.81183	16.3494	93	4851794	0.007781
P58	Plaice	2023	24	104	baseline	7E(west)	50.0352	-3.81183	16.5691	93	4824301	0.007706
P59	Plaice	2023	21	83	mixed	7E(west)	50.0352	-3.81183	19.1798	93	4923207	0.007866
P60	Plaice	2023	32	296	baseline	7E(west)	50.0352	-3.81183	11.7805	94	4301240	0.007213
P61	Plaice	2023	33	320	baseline	7E(west)	50.0352	-3.81183	4.44	92	-	-
P62	Plaice	2023	17	43	mixed	7E(east)	50.5362	-2.52533	11.7592	94	4289726	0.007153
P66	Plaice	2023	22	85	mixed	7E(east)	50.4615	-2.90067	8.85894	93	3413275	0.006529
P67	Plaice	2023	20	75	mixed	7E(east)	50.4615	-2.90067	15.0728	92	4754578	0.007688
P68	Plaice	2023	32	238	mixed	7E(east)	50.4615	-2.90067	9.89627	93	3962779	0.007021
P69	Plaice	2023	29	193	mixed	7F	50.3808	-5.57133	11.9519	95	4357342	0.007247
P70	Plaice	2023	24	118	baseline	7F	50.3808	-5.57133	28.8424	94	4999381	0.008012
P71	Plaice	2023	33		baseline	7H	49.25	-6.5	14.0458	95	4584231	0.007458
P72	Plaice	2023	34		baseline	7H	49.25	-6.5	11.8295	95	4217966	0.00731
P73	Plaice	2023	29		baseline	7H	49.25	-6.5	12.0414	94	4389348	0.007436
P74	Plaice	2023	44		baseline	7H	49.25	-6.5	9.21808	95	3580215	0.006762
P75	Plaice	2023	38		baseline	7H	49.25	-6.5	10.2218	95	4030224	0.007051
P76	Plaice	2023	28		baseline	7H	49.25	-6.5	12.7502	95	4577331	0.008642
P77	Plaice	2023	37		baseline	7H	49.25	-6.5	7.92593	95	2701903	0.006176
P78	Plaice	2023	34		baseline	7H	49.25	-6.5	7.6733	94	3062749	0.006456
P79	Plaice	2023	36		baseline	7H	49.25	-6.5	11.542	95	4334528	0.00731
P80	Plaice	2023	36		baseline	7H	49.25	-6.5	9.39064	95	3611837	0.006666
P81	Plaice	2023	41		baseline	7H	49.25	-6.5	9.28923	94	3759346	0.006755
P82	Plaice	2023	48		baseline	7H	49.25	-6.5	10.0418	95	3938204	0.007143
P83	Plaice	2023	30		baseline	7H	49.25	-6.5	10.245	95	3942999	0.00695
P84	Plaice	2023	33		baseline	7H	49.25	-6.5	7.63586	85	2554132	0.00647
P85	Plaice	2023	39		baseline	7H	49.25	-6.5	11.2851	95	4259452	0.007346
P86	Plaice	2023	43		baseline	7H	49.25	-5.5	10.8868	94	4118029	0.007125
P87	Plaice	2023	36		baseline	7H	49.25	-5.5	10.9214	94	4216741	0.00716
P88	Plaice	2023	31		baseline	7H	49.25	-5.5	9.05995	95	3677009	0.006861
P89	Plaice	2023	37		baseline	7H	49.25	-5.5	11.0046	95	4226433	0.007162
P90	Plaice	2023	40		baseline	7H	49.25	-5.5	10.1938	94	3989656	0.006987
P91	Plaice	2023	34		baseline	7H	49.25	-5.5	10.9649	94	4240418	0.00721
P92	Plaice	2023	42		baseline	7H	49.25	-5.5	9.55094	95	3836662	0.006937
P93	Plaice	2023	35		baseline	7H	49.25	-5.5	10.3747	95	4085335	0.007068
P94	Plaice	2023	36		baseline	7H	49.25	-5.5	13.4556	95	4606641	0.007562
P95	Plaice	2023	32		baseline	7H	49.25	-5.5	11.0583	95	4248530	0.007192
P96	Plaice	2023	34		baseline	7H	49.25	-5.5	9.4002	94	3680436	0.006792
P97	Plaice	2023	41		baseline	7H	49.25	-5.5	9.89194	95	3886023	0.006906
P98	Plaice	2023	55		baseline	7H	49.25	-5.5	9.15861	95	3764241	0.006856
P99	Plaice	2023	51		baseline	7H	49.25	-5.5	10.4347	94	4036997	0.007008
P100	Plaice	2023	33		baseline	7H	49.25	-5.5	10.9328	94	4169555	0.007019
P101	Plaice	2023	33		baseline	7H	49.25	-6.5	10.9389	95	4200582	0.00714
P102	Plaice	2023	34		baseline	7H	49.25	-6.5	10.4699	95	4091015	0.007158
P103	Plaice	2023	27		baseline	7H	49.25	-6.5	10.0837	95	4024538	0.006975
P104	Plaice	2023	29		baseline	7H	49.25	-6.5	10.4122	95	4103994	0.007035
P105	Plaice	2023	43		baseline	7H	49.25	-6.5	10.2321	94	4016586	0.007079
P106	Plaice	2023	26	175	mixed	7F	50.75	-5.5	9.48329	95	3763226	0.006927
P107	Plaice	2023	23	130.7	mixed	7F	50.75	-5.5	11.1893	95	4128911	0.007198
P108	Plaice	2023	27	202	mixed	7F	50.75	-5.5	11.5442	95	4297715	0.007319
P109	Plaice	2023	25	160	mixed	7F	50.75	-5.5	11.19	93	4236554	0.007226
P110	Plaice	2023	22	103	mixed	7F	50.75	-4.75	11.0374	94	4260569	0.007188
P111	Plaice	2023	23	127	mixed	7F	50.75	-4.75	9.57921	94	3746374	0.007276
P112	Plaice	2023	20	84	mixed	7F	50.75	-4.75	10.2592	92	3916824	0.007128
P113	Plaice	2023	22	114	mixed	7F	50.75	-4.75	9.23131	95	3610486	0.006781
P125	Plaice	2023	25	155	mixed	7F	51.25	-4.5	10.2274	94	3925084	0.007304
P126	Plaice	2023	23	135	mixed	7F	51.25	-4.5	11.7006	95	4353960	0.007291
P127	Plaice	2023	26	177	mixed	7F	51.25	-4.5	9.64629	93	3711951	0.007351
P141	Plaice	2023	29	278	mixed	7F	51.5	-3.8	10.2963	95	4013907	0.006991
P142	Plaice	2023	24	133	mixed	7F	51.5	-3.8	9.80868	95	3845024	0.00687
P143	Plaice	2023	23	132	mixed	7F	51.5	-3.8	10.7582	95	4124322	0.007099
P144	Plaice	2023	31	330	mixed	7F	51.5	-3.8	9.57128	95	3745567	0.006793
P145	Plaice	2023	29	230	mixed	7F	51.5	-3.8	11.5802	94	4152974	0.007484
P146	Plaice	2023	22	109	mixed	7F	51.75	-4.5	16.8437	94	4850242	0.007737
P147	Plaice	2023	22	97	mixed	7F	51.75	-4.5	11.069	95	4100124	0.006979
P148	Plaice	2023	24	148	mixed	7F	51.75	-4.5	10.7496	95	4177021	0.007068
P149	Plaice	2023	23	131	mixed	7F	51.75	-4.5	11.2992	95	4188381	0.007073
P150	Plaice	2023	22	112	mixed	7F	51.75	-4.5	11.0432	95	4163109	0.007135
P151	Plaice	2023	22	128	mixed	7F	51.25	-4.5	10.1133	95	3915765	0.006879
P152	Plaice	2023	22	120	mixed	7F	51.25	-4.5	10.0831	95	3913010	0.006892
P153	Plaice	2023	23	120	mixed	7F	51.25	-4.5	10.4357	95	4048802	0.006988
P154	Plaice	2023	25	155	mixed	7F	51.75	-4.5	9.06039	95	3591558	0.006685
P155	Plaice	2023	24	162	mixed	7G	51.25	-5.5	9.95521	95	3873000	0.006834
P156	Plaice	2023	27	216	mixed	7G	51.25	-5.5	10.4727	95	4069494	0.00701
P157	Plaice	2023	24	153	mixed	7G	51.25	-5.5	8.74799	95	3585698	0.006768
P158	Plaice	2023	28	218	mixed	7G	51.25	-5.5	10.8006	94	4205359	0.007134
P159	Plaice	2023	22	114	mixed	7G	51.25	-5.5	11.6045	94	4273906	0.007135
P160	Plaice	2023	24	146	mixed	7G	51.25	-5.5	10.9004	95	4223924	0.007111
P161	Plaice	2023	24	157	mixed	7G	51.25	-5.5	11.9084	95	4424191	0.007283
P162	Plaice	2023	29	236	mixed	7G	51.25	-5.5	9.77238	94	3733640	0.006692
P167	Plaice	2023	22	126	mixed	7F	51.25	-4.5	9.23386	95	3693533	0.006766
P168	Plaice	2023	24	154	mixed	7F	51.25	-4.5	11.7742	95	4391220	0.00727
P169	Plaice	2023	25	148	mixed	7G	51.25	-5.5	10.0704	95	3930904	0.00686
P170	Plaice	2023	26	171	mixed	7G	51.25	-5.5	7.65844	95	3070224	0.006472
P171	Plaice	2023	30	291	mixed	7G	51.25	-5.5	11.726	95	4343548	0.007184
P172	Plaice	2023	27	196	mixed	7G	51.25	-5.5	9.19539	95	3584729	0.006674
P173	Plaice	2023	23	139	mixed	7G	51.25	-5.5	10.2881	95	3972622	0.006954
P174	Plaice	2023	27	213	mixed	7G	51.25	-5.5	10.2952	95	4016812	0.006965
P175	Plaice	2023	29	254	mixed	7G	51.25	-5.5	10.7125	95	4125709	0.007023
P176	Plaice	2023	26	165	mixed	7G	51.25	-5.5	11.1349	95	4279482	0.007146
P177	Plaice	2023	27	191	mixed	7G	51.25	-5.5	10.37	95	4094840	0.007034
P179	Plaice	2023	26	152	mixed	7G	51.25	-5.5	9.71172	95	3871934	0.006862
P180	Plaice	2023	25	146	mixed	7G	51.25	-5.5	14.7994	94	4752740	0.007669
P181	Plaice	2023	27	196	mixed	7G	51.25	-5.5	10.1502	95	3936644	0.006877
P182	Plaice	2023	25	155	mixed	7G	51.25	-5.5	10.9244	95	4218374	0.007149
P183	Plaice	2023	22	107	mixed	7G	51.25	-5.5	10.3577	95	4018379	0.00693
P184	Plaice	2023	25	175	mixed	7G	51.25	-5.5	10.1663	94	3957085	0.006909
P185	Plaice	2023	23	113	mixed	7G	51.25	-5.5	10.7352	95	4119205	0.007055
P186	Plaice	2023	23	122	mixed	7G	51.25	-5.5	9.14975	94	3630810	0.006675
P187	Plaice	2023	24	147	mixed	7G	51.25	-5.5	10.1702	95	3941243	0.006922
P201	Plaice	2024	25	115	mixed	7E(west)	50.0814	-3.5975	13.1776	93	4561403	0.007462
P202	Plaice	2024	28	202	baseline	7E(west)	50.0814	-3.5975	15.5373	94	4774029	0.007669
P203	Plaice	2024	21	85	mixed	7E(west)	50.0814	-3.5975	14.0983	93	4667717	0.007551
P204	Plaice	2024	22	97	mixed	7E(west)	50.0814	-3.5975	11.9885	93	4404953	0.007349
P205	Plaice	2024	26	43	mixed	7E(west)	50.0814	-3.5975	13.0361	94	4593489	0.007515
P206	Plaice	2024	21	83	mixed	7E(west)	50.0814	-3.5975	13.8944	95	4674245	0.007611
P207	Plaice	2024	32	238	baseline	7E(west)	50.0814	-3.5975	14.5205	94	4741935	0.007733
P208	Plaice	2024	19	60	mixed	7E(west)	50.0814	-3.5975	12.4961	93	4452723	0.007362
P209	Plaice	2024	32	276	baseline	7E(west)	50.0814	-3.5975	15.1534	95	4705403	0.007744
P210	Plaice	2024	20	79	mixed	7E(west)	50.0814	-3.5975	12.4025	93	4419093	0.007527
P211	Plaice	2024	21	77	mixed	7E(west)	50.0814	-3.5975	12.7295	93	4354950	0.007664
P212	Plaice	2024	21	80	mixed	7E(west)	50.0814	-3.5975	12.8333	93	4517185	0.00759
P213	Plaice	2024	24	113	mixed	7E(west)	50.0814	-3.5975	12.5985	93	4362288	0.007553
P214	Plaice	2024	20	75	mixed	7E(west)	50.0814	-3.5975	12.8052	94	4515489	0.007414
P215	Plaice	2024	23	109	mixed	7E(west)	50.0508	-4.54667	12.6842	93	4474905	0.00735
P216	Plaice	2024	22	116	mixed	7E(west)	49.8336	-4.07444	12.737	93	4494424	0.007379
P217	Plaice	2024	22	85	mixed	7E(west)	49.8336	-4.07444	13.2029	94	4599715	0.007547
P218	Plaice	2024	25	132	mixed	7E(west)	49.8336	-4.07444	13.2561	94	4574754	0.00749
P219	Plaice	2024	25	129	mixed	7E(west)	49.8336	-4.07444	13.0401	93	4568217	0.007485
P220	Plaice	2024	22	87	mixed	7E(west)	49.8336	-4.07444	14.8951	94	4711621	0.007658
P221	Plaice	2024	57	1891	baseline	7E(east)	50.2197	-2.25528	14.1747	93	4691961	0.007598
P222	Plaice	2024	20	66	baseline	7E(east)	48.7681	-2.45722	35.2025	93	5016310	0.008045
P223	Plaice	2024	44	767	baseline	7E(east)	50.4753	-3.31333	12.9759	93	4530583	0.007459
P224	Plaice	2024	24	134	baseline	7E(east)	50.4753	-3.31333	13.6035	93	4655692	0.0076
P225	Plaice	2024	26	153	baseline	7E(east)	50.4753	-3.31333	13.8168	94	4639960	0.007535
P226	Plaice	2024	24	111	baseline	7E(east)	50.4753	-3.31333	43.7289	94	5066396	0.008162
P227	Plaice	2024	23	99	baseline	7E(east)	50.4753	-3.31333	43.8887	93	5029489	0.008065
P228	Plaice	2024	21	83	baseline	7E(east)	50.4753	-3.31333	12.5995	93	4487297	0.007384
P229	Plaice	2024	20	71	mixed	7E(east)	50.4753	-3.31333	12.6194	94	4476459	0.007362
P230	Plaice	2024	21	79	mixed	7E(east)	50.4753	-3.31333	14.2154	95	4686647	0.007561
P231	Plaice	2024	23	96	mixed	7E(east)	50.5503	-3.22556	13.3062	94	4647833	0.007559
P232	Plaice	2024	26	162	mixed	7E(east)	50.5503	-3.22556	15.0165	95	4748134	0.007652
P233	Plaice	2024	21	87	mixed	7E(east)	50.5936	-2.78667	12.9419	94	4564284	0.007423
P234	Plaice	2024	20	74	mixed	7E(east)	50.5936	-2.78667	14.52	95	4705102	0.007604
P235	Plaice	2024	34	413	baseline	7E(west)	48.7375	-3.60806	14.7462	94	4781856	0.007716
P236	Plaice	2024	23	105	mixed	7E(east)	48.735	-2.8925	12.8144	93	4522567	0.007422
P237	Plaice	2024	36		baseline	7H	49.25	-5.5	35.9686	92	5080990	0.008181
P238	Plaice	2024	35		baseline	7H	49.25	-5.5	11.8217	94	4346732	0.007197
S1	Sole	2023	13	16	mixed	7F	50.75	-4.75	23.2211	93	5092340	0.007484
S2	Sole	2023	16	30	mixed	7F	50.75	-4.75	14.0145	94	4636036	0.006929
S3	Sole	2023	13	16	mixed	7F	50.75	-4.75	25.9038	95	5144931	0.007511
S4	Sole	2023	19	59	mixed	7F	50.75	-4.75	36.0379	94	5181045	0.007559
S5	Sole	2023	16	28	mixed	7F	50.75	-4.75	25.7731	95	5148165	0.007501
S6	Sole	2023	13	17	mixed	7F	50.75	-4.75	31.9683	93	5156779	0.007492
S7	Sole	2023	21	85	mixed	7F	50.75	-4.75	18.4935	95	5028339	0.007339
S8	Sole	2023	19	62	mixed	7F	50.75	-4.75	11.5096	94	4248608	0.00664
S9	Sole	2023	13	18	mixed	7F	50.75	-4.75	22.2837	95	5051535	0.007531
S10	Sole	2023	14	19	mixed	7F	50.75	-4.75	20.1097	95	5026201	0.007433
S11	Sole	2023	14	19	mixed	7F	50.75	-4.75	23.3154	94	5122838	0.007469
S13	Sole	2023	23	101	mixed	7E(west)	49.793	-5.797	18.8454	95	5019527	0.007364
S14	Sole	2023	25	150	mixed	7E(west)	49.793	-5.797	18.5874	97	5015345	0.007324
S15	Sole	2023	28	167	baseline	7E(west)	49.793	-5.797	20.7811	96	5086721	0.007409
S16	Sole	2023	29	207	mixed	7E(west)	49.793	-5.797	23.5496	97	5137058	0.007478
S17	Sole	2023	28	180	baseline	7E(west)	49.793	-5.797	64.7283	96	5208047	0.007615
S18	Sole	2023	33	352	mixed	7E(west)	49.793	-5.797	15.6534	97	4860211	0.007033
S19	Sole	2023	27	181	baseline	7E(west)	49.793	-5.797	28.2895	96	5148848	0.007529
S20	Sole	2023	28	173	baseline	7E(west)	49.793	-5.797	18.6106	97	5002196	0.0074
S21	Sole	2023	34	367	baseline	7E(west)	49.793	-5.797	21.6928	96	5112827	0.007467
S22	Sole	2023	33	350	mixed	7E(west)	49.793	-5.797	16.0531	97	4907493	0.00721
S23	Sole	2023	44	949	baseline	7E(west)	49.793	-5.797	22.354	97	5108308	0.007461
S24	Sole	2023	38	636	baseline	7E(west)	49.9308	-4.83167	21.0554	95	5036152	0.007528
S26	Sole	2023	44	863	baseline	7E(west)	49.9308	-4.83167	33.7424	96	5180877	0.007546
S27	Sole	2023	27	179	baseline	7E(west)	50.1363	-4.94083	19.4481	97	5066724	0.00736
S28	Sole	2023	29	201	mixed	7E(west)	49.857	-4.19417	21.5886	96	5109586	0.007445
S29	Sole	2023	32	266	mixed	7E(west)	50.1447	-3.86633	22.7721	96	5116120	0.007458
S30	Sole	2023	36	455	mixed	7E(west)	50.1447	-3.86633	21.167	96	5052527	0.007416
S31	Sole	2023	24	135	mixed	7E(west)	50.0352	-3.81183	18.1916	97	4979134	0.007158
S32	Sole	2023	26	159	mixed	7E(west)	50.0352	-3.81183	21.1241	92	4989864	0.007539
S33	Sole	2023	36	422	mixed	7E(west)	50.0352	-3.81183	23.8458	95	5126748	0.007511
S34	Sole	2023	44	806	mixed	7E(west)	50.0352	-3.81183	23.1193	96	5088886	0.007485
S35	Sole	2023	29	213	baseline	7E(east)	49.4015	-2.201	20.8948	96	5102821	0.007428
S36	Sole	2023	35	375	baseline	7E(east)	49.4015	-2.201	55.118	96	5193127	0.007603
S37	Sole	2023	32	295	baseline	7E(east)	49.4015	-2.201	17.9024	96	4987096	0.007283
S38	Sole	2023	33	382	baseline	7E(east)	48.8268	-1.87167	18.0014	96	5033136	0.007343
S39	Sole	2023	37	490	baseline	7E(east)	48.8268	-1.87167	20.5668	96	4926181	0.007902
S40	Sole	2023	33	341	mixed	7E(east)	48.8268	-1.87167	21.5679	96	5071332	0.007446
S41	Sole	2023	24	111	mixed	7E(east)	48.8268	-1.87167	25.118	95	5141938	0.007551
S42	Sole	2023	32	267	baseline	7E(east)	48.8268	-1.87167	23.4939	96	5125988	0.007465
S44	Sole	2023	34	225	mixed	7E(east)	48.87	-1.9355	21.8175	96	5064971	0.007481
S45	Sole	2023	31	267	mixed	7E(east)	48.87	-1.9355	42.0128	97	5180660	0.007562
S46	Sole	2023	30	250	baseline	7E(east)	48.87	-1.9355	21.3426	96	5103205	0.007444
S47	Sole	2023	36	372	baseline	7E(east)	48.87	-1.9355	24.3896	96	5133707	0.007499
S48	Sole	2023	33	311	mixed	7E(east)	50.5362	-2.52533	19.6895	96	5075841	0.007394
S49	Sole	2023	33	323	mixed	7E(east)	50.618	-2.79733	19.194	96	5045578	0.007348
S51	Sole	2023	20	67	mixed	7E(east)	50.618	-2.79733	21.4323	96	5079977	0.007436
S54	Sole	2023	47	887	baseline	7H	48.8313	-5.56267	58.6549	96	5190923	0.007587
S56	Sole	2023	44	767	baseline	7E(west)	49.9627	-5.5695	19.544	96	5026337	0.007388
S57	Sole	2023	27	195	baseline	7E(west)	49.9627	-5.5695	21.8924	96	5080044	0.007482
S58	Sole	2023	27	169	baseline	7E(west)	49.9627	-5.5695	18.6782	96	5020288	0.007327
S59	Sole	2023	42	651	baseline	7E(west)	49.9627	-5.5695	19.5404	96	4971193	0.007497
S60	Sole	2023	35	396	baseline	7E(west)	49.9627	-5.5695	18.0519	96	5023913	0.007341
S61	Sole	2023	29	212	baseline	7F	50.3808	-5.57133	21.7077	96	5097789	0.007445
S62	Sole	2023	30	222	baseline	7F	50.3808	-5.57133	19.9464	98	5013942	0.007379
S63	Sole	2023	24	97	mixed	7F	50.3808	-5.57133	16.5083	97	4871430	0.00708
S64	Sole	2023	32	256	baseline	7F	50.3808	-5.57133	21.2157	97	5065451	0.007508
S65	Sole	2023	26	137	baseline	7F	50.3808	-5.57133	19.8644	97	5061176	0.007379
S66	Sole	2023	29	190	baseline	7F	50.3808	-5.57133	50.719	97	5192150	0.007621
S67	Sole	2023	27	172	baseline	7F	50.3808	-5.57133	20.8246	97	5083465	0.007415
S68	Sole	2023	27	153	baseline	7F	50.3808	-5.57133	19.4634	97	5019836	0.007432
S69	Sole	2023	21	81	baseline	7F	50.3808	-5.57133	20.7233	97	5073107	0.007423
S70	Sole	2023	30	220	baseline	7F	50.3808	-5.57133	20.1263	97	5023672	0.007476
S71	Sole	2023	28	178	baseline	7F	50.3808	-5.57133	20.0842	97	5048392	0.007465
S72	Sole	2023	39	454	baseline	7F	50.3808	-5.57133	20.2228	97	5081108	0.007462
S73	Sole	2023	23	107	baseline	7G	51.2402	-6.64067	57.048	97	5200602	0.007616
S74	Sole	2023	33	344	mixed	7F	51.0228	-6.16133	9.03376	97	3629752	0.006052
S76	Sole	2023	24	122	baseline	7F	50.4412	-6.21783	20.5479	97	5079504	0.00743
S79	Sole	2023	38	658	mixed	7F	50.4412	-6.21783	18.0169	97	4993340	0.007362
S80	Sole	2023	30	227	baseline	7F	50.4412	-6.21783	20.8525	98	5055579	0.007378
S81	Sole	2023	30	240	baseline	7F	50.4412	-6.21783	22.0604	97	5073869	0.007456
S82	Sole	2023	31	275	baseline	7F	50.4412	-6.21783	20.636	97	5059844	0.007375
S83	Sole	2023	36	442	baseline	7F	50.4412	-6.21783	20.2563	97	5088335	0.007414
S84	Sole	2023	33	335	baseline	7F	50.4412	-6.21783	20.0141	97	5077295	0.007413
S88	Sole	2023	37		baseline	7H	49.25	-6.5	19.533	96	5040910	0.007385
S89	Sole	2023	27		baseline	7H	49.25	-6.5	19.9202	95	5075833	0.007433
S90	Sole	2023	40		baseline	7H	49.25	-6.5	20.2249	97	5069897	0.007429
S91	Sole	2023	32		baseline	7H	49.25	-6.5	20.6083	96	4979966	0.007674
S92	Sole	2023	34		baseline	7H	49.25	-6.5	22.7293	96	5046065	0.007518
S93	Sole	2023	29		baseline	7H	49.25	-6.5	24.097	96	5068406	0.007557
S94	Sole	2023	41		baseline	7H	49.25	-6.5	19.4635	94	5033097	0.007439
S95	Sole	2023	31		baseline	7H	49.25	-6.5	19.7243	97	5011992	0.007347
S96	Sole	2023	35		baseline	7H	49.25	-6.5	20.1653	96	5086671	0.007454
S97	Sole	2023	30		baseline	7H	49.25	-6.5	16.2586	96	4792191	0.007159
S98	Sole	2023	33		baseline	7H	49.25	-6.5	20.4565	97	5063621	0.007408
S99	Sole	2023	37		baseline	7H	49.25	-6.5	20.666	97	5080485	0.007417
S100	Sole	2023	34		baseline	7H	49.25	-6.5	20.4303	96	5071934	0.007438
S101	Sole	2023	29		baseline	7H	49.25	-6.5	18.5121	96	5022415	0.007366
S102	Sole	2023	26		baseline	7H	49.25	-6.5	19.9268	96	5034536	0.007432
S103	Sole	2023	40		baseline	7H	49.25	-5.5	20.2911	97	5060728	0.007388
S104	Sole	2023	41		baseline	7H	49.25	-5.5	21.3709	96	5016813	0.00747
S105	Sole	2023	32		baseline	7H	49.25	-5.5	21.2205	97	5023565	0.007485
S106	Sole	2023	40		baseline	7H	49.25	-5.5	19.5816	96	5060051	0.007477
S107	Sole	2023	33		baseline	7H	49.25	-5.5	18.9523	97	5020385	0.007342
S108	Sole	2023	39		baseline	7H	49.25	-5.5	7.33655	35	2463122	0.006011
S109	Sole	2023	33		baseline	7H	49.25	-5.5	20.2797	97	5027136	0.007506
S110	Sole	2023	35		baseline	7H	49.25	-5.5	19.5786	96	4988055	0.007403
S111	Sole	2023	36		baseline	7H	49.25	-5.5	17.5766	88	4982321	0.007839
S112	Sole	2023	30		baseline	7H	49.25	-5.5	19.0585	96	5042537	0.007421
S113	Sole	2023	31		baseline	7H	49.25	-5.5	19.2919	97	5046137	0.007469
S114	Sole	2023	42		baseline	7H	49.25	-5.5	19.0479	96	4989799	0.007483
S115	Sole	2023	29		baseline	7H	49.25	-5.5	19.0149	97	5042336	0.007376
S116	Sole	2023	34		baseline	7H	49.25	-5.5	19.9562	95	4928326	0.007755
S117	Sole	2023	27		baseline	7H	49.25	-5.5	21.6904	97	5097472	0.007466
S118	Sole	2023	29		baseline	7H	49.25	-6.5	14.5091	97	4737100	0.007131
S119	Sole	2023	35		baseline	7H	49.25	-6.5	19.8329	96	5063749	0.007463
S120	Sole	2023	32		baseline	7H	49.25	-6.5	20.4662	97	5079556	0.00747
S121	Sole	2023	28		baseline	7H	49.25	-6.5	19.4548	96	5559263	0.010025
S122	Sole	2023	45		baseline	7H	49.25	-6.5	19.9678	97	5431811	0.009621
S125	Sole	2023	25	151	mixed	7F	50.75	-5.5	20.7694	97	5128220	0.007424
S126	Sole	2023	34	359	mixed	7F	50.75	-5.5	17.3478	96	4949385	0.007365
S137	Sole	2023	33	350	mixed	7F	50.75	-4.75	19.4485	96	5023760	0.007487
S138	Sole	2023	24	103	mixed	7F	50.75	-4.75	17.9996	95	5005097	0.007386
S143	Sole	2023	19	56	mixed	7F	51.25	-4.5	21.0716	96	5091953	0.007468
S144	Sole	2023	19	57	mixed	7F	51.25	-4.5	23.3485	89	5139439	0.007504
S155	Sole	2023	27	168	mixed	7F	51.5	-3.8	20.331	96	5084580	0.007431
S156	Sole	2023	34	418	mixed	7F	51.5	-3.8	20.0824	96	5090112	0.007424
S191	Sole	2023	22	79	mixed	7F	51.75	-4.5	20.0282	97	5017930	0.007539
S192	Sole	2023	21	94	mixed	7F	51.75	-4.5	21.0863	97	5025289	0.007553
S193	Sole	2023	23	93	mixed	7G	51.25	-5.5	20.8287	97	5090938	0.007442
S194	Sole	2023	21	78	mixed	7G	51.25	-5.5	21.076	97	5111549	0.007479
S195	Sole	2023	21	80	mixed	7G	51.25	-5.5	19.0214	97	5015583	0.007465
S196	Sole	2023	20	62	mixed	7G	51.25	-5.5	20.3497	97	5074100	0.007463
S197	Sole	2023	20	73	mixed	7G	51.25	-5.5	42.2428	97	5192564	0.00762
S198	Sole	2023	22	103	mixed	7G	51.25	-5.5	20.6967	97	5089897	0.007471
S199	Sole	2023	20	70	mixed	7G	51.25	-5.5	18.261	97	5005570	0.007431
S200	Sole	2023	19	59	mixed	7G	51.25	-5.5	19.6524	97	5031945	0.007409
S201	Sole	2023	21	86	mixed	7G	51.25	-5.5	19.9022	97	5047097	0.007454
S202	Sole	2023	24	127	mixed	7G	51.25	-5.5	20.1985	96	5029397	0.007507
S203	Sole	2023	26	163	mixed	7G	51.25	-5.5	22.0309	97	4944172	0.007847
S204	Sole	2023	24	131	mixed	7G	51.25	-5.5	19.7908	97	4872760	0.008055
S205	Sole	2023	28	200	mixed	7G	51.25	-5.5	17.8346	95	4789743	0.007918
S206	Sole	2023	23	114	mixed	7G	51.25	-5.5	18.2069	97	4961222	0.007481
S207	Sole	2023	24	144	mixed	7G	51.25	-5.5	19.1405	97	5068738	0.007413
S208	Sole	2023	26	164	mixed	7G	51.25	-5.5	17.2901	97	4919530	0.00733
S209	Sole	2023	24	130	mixed	7G	51.25	-5.5	18.9349	96	4877133	0.007639
S210	Sole	2023	25	143	mixed	7G	51.25	-5.5	19.6988	97	5063781	0.007436
S211	Sole	2023	26	156	mixed	7G	51.25	-5.5	18.3075	97	4946472	0.007509
S212	Sole	2023	24	116	mixed	7G	51.25	-5.5	25.715	96	4922344	0.007511
S213	Sole	2023	23	116	mixed	7G	51.25	-5.5	19.8927	97	4990520	0.007572
S214	Sole	2023	22	95	mixed	7G	51.25	-5.5	19.8149	97	4934035	0.007669
S215	Sole	2023	33	327	mixed	7G	51.25	-5.5	22.9657	97	5050853	0.007521
S216	Sole	2023	25	132	mixed	7G	51.25	-5.5	26.7387	97	6652339	0.012273
S217	Sole	2023	33	329	mixed	7G	51.25	-5.5	19.042	97	5026789	0.007522
S218	Sole	2023	22	105	mixed	7G	51.25	-5.5	19.5154	97	4903094	0.007673
S219	Sole	2023	29	224	mixed	7G	51.25	-5.5	24.003	96	5032181	0.007636
S220	Sole	2023	23	124	mixed	7G	51.25	-5.5	23.488	97	4959775	0.007904
S221	Sole	2023	27	183	mixed	7G	51.25	-5.5	21.0418	97	5068874	0.00745
S222	Sole	2023	25	141	mixed	7G	51.25	-5.5	21.311	97	4867418	0.007915
S223	Sole	2023	26	163	mixed	7G	51.25	-5.5	20.861	96	5031765	0.007512
S224	Sole	2023	32	290	mixed	7G	51.25	-5.5	20.3695	97	5017992	0.007469
S225	Sole	2023	25	144	mixed	7G	51.25	-5.5	28.9652	97	5030687	0.007912
S226	Sole	2023	26	169	mixed	7G	51.25	-5.5	20.2224	97	4995349	0.007521
S227	Sole	2023	27	138	mixed	7G	51.25	-5.5	20.4795	97	4972856	0.007578
S228	Sole	2023	27	155	mixed	7G	51.25	-5.5	20.8364	97	4860310	0.00797
S229	Sole	2023	27	174	mixed	7G	51.25	-5.5	21.7161	96	4881467	0.007991
S230	Sole	2023	23	113	mixed	7G	51.25	-5.5	23.8657	97	4933545	0.007984
S231	Sole	2023	25	133	mixed	7G	51.25	-5.5	23.1925	97	5101451	0.007507
S232	Sole	2023	24	130	mixed	7G	51.25	-5.5	21.1967	96	5021108	0.007552
S236	Sole	2024	37	720	baseline	7E(west)	50.0814	-3.5975	19.6237	93	5065858	0.007425
S237	Sole	2024	24	93	mixed	7E(west)	50.0814	-3.5975	10.5018	94	4133477	0.006633
S238	Sole	2024	31	423	baseline	7E(west)	50.0814	-3.5975	14.5517	96	4838914	0.007166
S239	Sole	2024	37	441	baseline	7E(east)	49.3914	-2.115	7.73428	76	2021171	0.005476
S240	Sole	2024	32	265	baseline	7E(east)	49.3914	-2.115	38.8875	95	5200561	0.007623
S241	Sole	2024	20	66	mixed	7E(east)	49.3914	-2.115	17.1329	96	4981321	0.00734
S242	Sole	2024	34	288	baseline	7E(east)	48.7681	-2.45722	16.3898	96	4945312	0.007247
S243	Sole	2024	40	582	baseline	7E(east)	48.7681	-2.45722	14.0323	96	4701602	0.00704
S244	Sole	2024	31	310	baseline	7E(east)	50.4753	-3.31333	15.9913	95	4762660	0.007598
S245	Sole	2024	29	205	baseline	7E(east)	50.4753	-3.31333	15.6568	96	4923306	0.007266
S246	Sole	2024	24	135	mixed	7E(east)	50.4753	-3.31333	14.282	95	4739048	0.007167
S247	Sole	2024	23	97	mixed	7E(east)	50.4753	-3.31333	14.5476	95	4797433	0.007112
S248	Sole	2024	41	656	baseline	7E(east)	50.5503	-3.22556	13.0264	95	4657634	0.007001
S249	Sole	2024	33	345	mixed	7E(east)	50.5503	-3.22556	12.4826	92	4532753	0.006938
S250	Sole	2024	24	101	mixed	7E(east)	50.5503	-3.22556	12.4883	95	4563497	0.006914
S251	Sole	2024	19	51	mixed	7E(east)	50.5503	-3.22556	12.4307	95	4514054	0.006994
S252	Sole	2024	19	58	mixed	7E(east)	50.5503	-3.22556	12.4743	95	4561759	0.006964
S253	Sole	2024	33	321	baseline	7E(east)	50.5936	-2.78667	15.1995	95	4837563	0.007205
S254	Sole	2024	40	688	mixed	7E(east)	48.9367	-3.32139	42.0322	96	5192618	0.007633
S255	Sole	2024	28	185	mixed	7E(east)	48.9367	-3.32139	14.7688	95	4828574	0.00716
S256	Sole	2024	23	89	mixed	7E(east)	48.9367	-3.32139	15.6612	96	4879830	0.007237
S257	Sole	2024	32	301	mixed	7E(west)	48.7375	-3.60806	19.2818	96	4996772	0.007443
S258	Sole	2024	37	448	baseline	7E(west)	48.8617	-3.67389	20.0034	96	5081274	0.007388
S259	Sole	2024	33	345	baseline	7E(west)	49.1872	-3.99528	36.3707	86	5180322	0.0076
S260	Sole	2024	36	436	baseline	7E(west)	48.9558	-4.98861	11.9433	81	4456942	0.0071
S261	Sole	2024	39	472	baseline	7E(west)	48.9558	-4.98861	18.9428	95	5041026	0.007372
S262	Sole	2024	43	761	baseline	7E(west)	48.9558	-4.98861	15.7707	96	4896127	0.007185
S263	Sole	2024	34	382	baseline	7E(west)	48.9558	-4.98861	20.0048	96	5040727	0.007435
S264	Sole	2024	40	568	baseline	7E(west)	48.7161	-4.89389	14.3642	95	4763171	0.007085
S265	Sole	2024	31	251	baseline	7E(east)	48.8228	-2.68389	13.5383	93	4741253	0.007108
S266	Sole	2024	36	477	mixed	7E(east)	48.8228	-2.68389	14.6944	96	4801286	0.007132
S267	Sole	2024	25	142	mixed	7E(east)	48.8228	-2.68389	12.2043	95	4439810	0.007096
S268	Sole	2024	27	170	mixed	7E(east)	48.7058	-2.74139	15.4372	97	4847483	0.007295
S269	Sole	2024	26	151	mixed	7E(east)	48.7058	-2.74139	19.7176	96	5075871	0.007387
S270	Sole	2024	25	130	mixed	7E(east)	48.7058	-2.74139	15.1854	96	4827711	0.00726
S271	Sole	2024	26	169	mixed	7E(east)	49.1697	-2.30972	16.9122	96	4967254	0.007364
S272	Sole	2024	36	487	baseline	7E(east)	49.1697	-2.30972	15.5569	95	4865761	0.00724
S273	Sole	2024	38	482	baseline	7E(east)	49.1697	-2.30972	12.3234	95	4500609	0.00705
S274	Sole	2024	47		baseline	7H	49.25	-5.5	12.2902	94	4399102	0.007258
S275	Sole	2024	41		baseline	7H	49.25	-5.5	12.5777	95	4580158	0.006954
S276	Sole	2024	31		baseline	7H	49.25	-5.5	10.2011	96	4037172	0.006637
S277	Sole	2024	43		baseline	7H	49.25	-5.5	21.6665	96	5088898	0.007448
S278	Sole	2024	45		baseline	7H	49.25	-5.5	20.2086	95	5068343	0.007399
S279	Sole	2024	36		baseline	7H	49.25	-5.5	17.5175	96	4989187	0.007342
S280	Sole	2024	39		baseline	7H	49.25	-5.5	18.0251	96	5015349	0.007338
S281	Sole	2024	47		baseline	7H	49.25	-5.5	13.7164	95	4697993	0.007009
S282	Sole	2024	31		baseline	7H	49.25	-5.5	38.1295	97	5195649	0.007605
S283	Sole	2024	42		baseline	7H	49.25	-5.5	13.5265	96	4694833	0.007096
S284	Sole	2024	39		baseline	7H	49.25	-5.5	18.5475	95	5019279	0.007347
S285	Sole	2024	41		baseline	7H	49.25	-5.5	18.5395	95	5001329	0.00734
S286	Sole	2024	34		baseline	7H	49.25	-5.5	17.5491	94	4935117	0.007242
S287	Sole	2024	31		baseline	7H	49.25	-5.5	17.5267	96	4958228	0.007285
S288	Sole	2024	37		baseline	7H	49.25	-5.5	17.3571	95	4969408	0.007342
S289	Sole	2024	43		baseline	7H	49.25	-5.5	12.4399	96	4578737	0.006936
S291	Sole	2024	40		baseline	7H	49.25	-5.5	17.8788	95	4994481	0.007329
S292	Sole	2024	39		baseline	7H	49.25	-5.5	12.8386	95	4524034	0.007102
S294	Sole	2024	35		baseline	7H	49.25	-5.5	18.5393	95	5010885	0.00735
S295	Sole	2024	38		baseline	7H	49.25	-5.5	10.6448	95	4182329	0.006638
S296	Sole	2024	42		baseline	7H	49.25	-5.5	32.2775	96	5174423	0.007566
S297	Sole	2024	36		baseline	7H	49.25	-5.5	14.3022	97	4800325	0.007163
S298	Sole	2024	47		baseline	7H	49.25	-5.5	23.4862	96	5127141	0.007471
S299	Sole	2024	31		baseline	7H	49.25	-5.5	17.7958	96	4985627	0.007314
S300	Sole	2024	31		baseline	7H	49.25	-5.5	20.3594	96	4952735	0.007644
S301	Sole	2024	34		baseline	7H	49.25	-5.5	17.7768	95	4981338	0.007357
S302	Sole	2024	32		baseline	7H	49.25	-5.5	16.817	96	4970002	0.007284
S303	Sole	2024	43		baseline	7H	49.25	-5.5	16.3905	96	4941534	0.007247
S305	Sole	2024	33		baseline	7H	49.25	-6.5	15.93	96	4912496	0.007218
S306	Sole	2024	39		baseline	7H	49.25	-6.5	18.7329	96	5047721	0.0074
S308	Sole	2024	41		baseline	7H	49.25	-6.5	16.5613	96	4833804	0.007525
S309	Sole	2024	32		baseline	7H	49.25	-6.5	19.8769	96	5083192	0.007422
S310	Sole	2024	39		baseline	7H	49.25	-6.5	16.8107	96	4928092	0.007335
S311	Sole	2024	38		baseline	7H	49.25	-6.5	9.48228	94	3739488	0.006547
S312	Sole	2024	40		baseline	7H	49.25	-6.5	14.7293	96	4697331	0.007135
S313	Sole	2024	37		baseline	7H	49.25	-6.5	13.7937	96	4707031	0.007035
S314	Sole	2024	45		baseline	7H	49.25	-6.5	14.9657	96	4746566	0.007363
S315	Sole	2024	38		baseline	7H	49.25	-6.5	12.1058	95	4446927	0.007038
S316	Sole	2024	39		baseline	7H	49.25	-6.5	13.9648	96	4720571	0.007207
S317	Sole	2024	35		baseline	7H	49.25	-6.5	13.8381	95	4683275	0.007093
S318	Sole	2024	29		baseline	7H	49.25	-6.5	14.5425	96	4795730	0.007162
S319	Sole	2024	33		baseline	7H	49.25	-6.5	14.1083	96	4759698	0.007194
S320	Sole	2024	30		baseline	7H	49.25	-6.5	9.63097	95	3810537	0.006511
S321	Sole	2024	34		baseline	7H	49.25	-6.5	14.5538	96	4774892	0.007126
S322	Sole	2024	33		baseline	7H	49.25	-6.5	15.9598	96	4847213	0.007279
S323	Sole	2024	38		baseline	7H	49.25	-6.5	18.826	95	5042031	0.00731
S324	Sole	2024	33		baseline	7H	49.25	-6.5	14.4996	95	4762986	0.007243

### Sheet: TableS2_SamplesPerStation
Table S2. Number of mixed and baseline plaice and sole collected per unqiue sampling location
Lat	Long	Division	PlaiceMixed	PlaiceBaseline	SoleMixed	SoleBaseline
48.7058	-2.74139	7E(east)	0	0	3	0
48.735	-2.8925	7E(east)	1	0	0	0
48.7681	-2.45722	7E(east)	0	1	0	2
48.8228	-2.68389	7E(east)	0	0	2	1
48.8268	-1.87167	7E(east)	0	0	2	3
48.87	-1.9355	7E(east)	0	0	2	2
48.9367	-3.32139	7E(east)	0	0	3	0
49.1697	-2.30972	7E(east)	0	0	1	2
49.3914	-2.115	7E(east)	0	0	1	2
49.4015	-2.201	7E(east)	0	0	0	3
50.2197	-2.25528	7E(east)	0	1	0	0
50.4615	-2.90067	7E(east)	3	0	0	0
50.4753	-3.31333	7E(east)	2	6	2	2
50.5362	-2.52533	7E(east)	1	0	1	0
50.5503	-3.22556	7E(east)	2	0	4	1
50.5936	-2.78667	7E(east)	2	0	0	1
50.618	-2.79733	7E(east)	0	0	2	0
48.7161	-4.89389	7E(west)	0	0	0	1
48.7375	-3.60806	7E(west)	0	1	1	0
48.8617	-3.67389	7E(west)	0	0	0	1
48.9558	-4.98861	7E(west)	0	0	0	4
49.1872	-3.99528	7E(west)	0	0	0	1
49.793	-5.797	7E(west)	0	0	5	6
49.8336	-4.07444	7E(west)	5	0	0	0
49.857	-4.19417	7E(west)	0	5	1	0
49.9308	-4.83167	7E(west)	0	1	0	2
49.9627	-5.5695	7E(west)	0	0	0	5
50.0352	-3.81183	7E(west)	1	5	4	0
50.04	-4.082	7E(west)	3	1	0	0
50.0508	-4.54667	7E(west)	1	0	0	0
50.0814	-3.5975	7E(west)	11	3	1	2
50.1267	-4.437	7E(west)	4	14	0	0
50.1363	-4.94083	7E(west)	0	0	0	1
50.1447	-3.86633	7E(west)	0	0	2	0
50.3808	-5.57133	7F	1	1	1	11
50.4412	-6.21783	7F	0	0	1	6
50.75	-4.75	7F	4	0	13	0
50.75	-5.5	7F	4	0	2	0
51.0228	-6.16133	7F	0	0	1	0
51.25	-4.5	7F	8	3	2	0
51.5	-3.8	7F	5	0	2	0
51.75	-4.5	7F	6	0	2	0
51.2402	-6.64067	7G	0	0	0	1
51.25	-5.5	7G	26	0	40	0
51.75	-6.5	7G	19	2	0	0
48.8313	-5.56267	7H	0	0	0	1
49.25	-5.5	7H	0	17	0	43
49.25	-6.5	7H	0	20	0	39

### Sheet: TableS3_HighFstSole
Table S3. Number of high Fst SNPs between each ICES division for sole, with Bon-ferroni adjusted p values and random range of SNP counts from permutation test. Results are given for both 7e as a whole and 7e divided into western and eastern regions.
	7Ewest	7F	7H	7Ewest+7F+7H combined
7Eeast	1,109 (p = 0. 315-851)	2,764 (p = 0, 772-2,071 )	721 (p = 0, 15-61)	661 (p=0, 4-48)
7Ewest		708 (p = 0.72, 375-958)	4 (p = 1, 0-21)
7F			29 (p = 1, 20-103)
7E		279 (p = 0.02, 73-300)	0 (p = 1, 0)

### Sheet: TableS4_Assignments
Table S4. Assignments for all mixed sole samples using the Ancestry Informative Markers (abbreviations: AP = AssignPop). West denotes the western 7e + 7fgh subpopulation; east denotes the eastern 7e subpopulation. Assignment probabilities are given in brackets.
Ind	AP_lda	AP_naiveBayes	AP_randomForest	AP_SVMlinear	AP_SVMradial	AP_tree	stockR
S1	west(0.998553350781985)	west(0.999999998707893)	west(1)	west(0.987017377498977)	west(0.984721189144621)	west(1)	west(1)
S2	west(0.999834457267411)	west(0.999999936012118)	west(1)	west(0.987961545451986)	west(0.990374844621861)	west(1)	west(1)
S3	west(0.998385859770417)	west(0.999999969568214)	west(1)	west(0.985893874263938)	west(0.985064810020627)	west(1)	west(1)
S4	west(0.999939634105808)	west(0.999999999993239)	west(0.98)	west(0.994673325793344)	west(0.996332729373082)	west(1)	west(1)
S5	west(0.999834947082258)	west(0.999999999988652)	west(1)	west(0.994302844432655)	west(0.996201666398107)	west(1)	west(1)
S6	west(0.999154335047726)	west(0.999999999430296)	west(1)	west(0.987807452130834)	west(0.988844325484872)	west(1)	west(1)
S7	west(0.999318976492049)	west(0.999999995868812)	west(1)	west(0.983459152006227)	west(0.984075893066213)	west(1)	west(1)
S8	west(0.996520091444068)	west(0.99993976669028)	west(0.9)	west(0.981682666046239)	west(0.981548795502873)	west(1)	west(1)
S9	west(0.99971082199863)	west(0.999999989222842)	west(1)	west(0.987585064014108)	west(0.989279720462673)	west(1)	west(1)
S10	west(0.99953913964267)	west(0.999999998390336)	west(1)	west(0.984800734423701)	west(0.984541660323447)	west(1)	west(0.99)
S11	west(0.999888180744266)	west(0.999999999928148)	west(1)	west(0.992959176322531)	west(0.994091398422475)	west(1)	west(1)
S13	west(0.999900625424894)	west(0.999999998939)	west(1)	west(0.993560447560922)	west(0.994985557851995)	west(1)	west(1)
S14	west(0.993529711657226)	west(0.999996537078914)	west(1)	west(0.982566079727107)	west(0.982042001183786)	west(1)	west(1)
S16	west(0.999360362445774)	west(0.999999999569758)	west(1)	west(0.992294226426007)	west(0.991455616310877)	west(1)	west(1)
S18	west(0.997935575245844)	west(0.999999983224852)	west(1)	west(0.989665412359472)	west(0.989870163265438)	west(1)	west(1)
S22	west(0.999913035870654)	west(0.999999999577653)	west(1)	west(0.990229256297405)	west(0.992572998244192)	west(1)	west(1)
S28	west(0.990614119624086)	west(0.999999949548477)	west(1)	west(0.981878101274589)	west(0.976016033402892)	west(1)	west(0.97)
S29	west(0.914471459400752)	west(0.998663798228626)	west(1)	west(0.959292893460624)	west(0.929172753068712)	west(1)	east(0.6)
S30	west(0.996838089524492)	west(0.999999973445582)	west(1)	west(0.989574338630186)	west(0.990257551105432)	west(1)	west(0.99)
S31	west(0.998966452362862)	west(0.999999962628671)	west(1)	west(0.982630807378803)	west(0.982383901302524)	west(1)	west(1)
S32	west(0.879951433769977)	west(0.999423404388185)	west(1)	west(0.979437349298647)	west(0.967571282766166)	west(1)	east(0.6)
S33	west(0.992932609353652)	west(0.999999981525403)	west(1)	west(0.99039731165079)	west(0.99067426824947)	west(1)	west(1)
S34	west(0.978109249718733)	west(0.999912271755859)	west(1)	west(0.960326803271591)	west(0.953264302642034)	west(1)	west(0.68)
S40	west(0.694736016157701)	west(0.914113886708779)	west(0.98)	west(0.948569925297028)	west(0.890684685806531)	west(1)	east(0.74)
S41	west(0.640245329439206)	west(0.971917184301706)	west(0.98)	west(0.930312119975399)	west(0.848022289140846)	west(1)	east(0.85)
S44	east(0.779469841382217)	east(0.519447464276581)	west(0.92)	west(0.958228259702165)	west(0.88688533204333)	west(1)	east(0.89)
S45	east(0.650677599012532)	east(0.645880780659765)	west(0.9)	west(0.868520439171018)	west(0.65744151581326)	east(1)	east(0.93)
S48	west(0.965939295626757)	west(0.999990257795348)	west(1)	west(0.964189131245764)	west(0.956394769250469)	west(1)	west(0.83)
S49	west(0.910838311888384)	west(0.999521668434176)	west(1)	west(0.972429465655995)	west(0.958697805434595)	west(1)	east(0.56)
S51	west(0.998935028757355)	west(0.999999953777033)	west(1)	west(0.982154386798524)	west(0.98180011853949)	west(1)	west(1)
S63	west(0.996496704578217)	west(0.999999590690214)	west(1)	west(0.980743096916604)	west(0.980174703832143)	west(1)	west(1)
S74	west(0.995443659415949)	west(0.999601044601976)	west(0.8)	west(0.982930623367091)	west(0.979866980544046)	west(1)	west(1)
S79	west(0.999593082666298)	west(0.999999969563677)	west(0.98)	west(0.981091045003833)	west(0.982922907207125)	west(1)	west(1)
S125	west(0.9992258352209)	west(0.999999999996874)	west(1)	west(0.995644352029873)	west(0.996348667612323)	west(1)	west(1)
S126	west(0.999453352002747)	west(0.999999989480952)	west(1)	west(0.988307886600393)	west(0.989360861153869)	west(1)	west(1)
S137	west(0.999862933096191)	west(0.999999999986152)	west(1)	west(0.992686850039992)	west(0.99399096825867)	west(1)	west(1)
S138	west(0.999934271706248)	west(0.999999999734679)	west(1)	west(0.991052184783813)	west(0.994582553859388)	west(1)	west(1)
S143	west(0.998363152728794)	west(0.999999987742776)	west(1)	west(0.981543499288547)	west(0.983623340561735)	west(1)	west(1)
S144	west(0.99773425904584)	west(0.999999999899013)	west(1)	west(0.989776022896901)	west(0.98909225048581)	west(1)	west(1)
S155	west(0.999903430527476)	west(0.999999999939896)	west(0.98)	west(0.9916652344122)	west(0.99308796531525)	west(1)	west(1)
S156	west(0.99971213051511)	west(0.999999998862486)	west(1)	west(0.989936040875841)	west(0.991458106418139)	west(1)	west(0.99)
S191	west(0.999635208355884)	west(0.999999997400977)	west(1)	west(0.986406538978125)	west(0.98675550335129)	west(1)	west(1)
S192	west(0.998905501074956)	west(0.999999957479731)	west(1)	west(0.989194732224429)	west(0.98888350081828)	west(1)	west(1)
S193	west(0.999759930750901)	west(0.999999996976745)	west(1)	west(0.984279843672228)	west(0.984780895502592)	west(1)	west(0.99)
S194	west(0.999558430229195)	west(0.999999999256647)	west(0.98)	west(0.989061779344647)	west(0.990047054685536)	west(1)	west(1)
S195	west(0.998346048327746)	west(0.999999981855843)	west(1)	west(0.987489843086755)	west(0.98611783355966)	west(1)	west(1)
S196	west(0.999930880786044)	west(0.999999999987304)	west(1)	west(0.992254819954778)	west(0.994486620755435)	west(1)	west(1)
S197	west(0.997606833248478)	west(0.999999969049703)	west(1)	west(0.985061091640116)	west(0.986055123713028)	west(1)	west(1)
S198	west(0.999397815689421)	west(0.999999998341128)	west(1)	west(0.990871486084934)	west(0.992395403882397)	west(1)	west(1)
S199	west(0.99948876543034)	west(0.999999999747694)	west(1)	west(0.991530507110012)	west(0.992191525732394)	west(1)	west(1)
S200	west(0.99668649773657)	west(0.999997808264473)	west(0.98)	west(0.981766314178521)	west(0.976930591062863)	west(1)	west(1)
S201	west(0.999895639556187)	west(0.999999999131231)	west(1)	west(0.989758501230516)	west(0.992358608096434)	west(1)	west(1)
S202	west(0.999253044967199)	west(0.999999975579473)	west(1)	west(0.986664312037045)	west(0.986666510683229)	west(1)	west(1)
S203	west(0.998911729437868)	west(0.999998833308515)	west(1)	west(0.980476395610918)	west(0.981713417614129)	west(1)	west(1)
S204	west(0.999262747204374)	west(0.999999040470451)	west(1)	west(0.986483598351833)	west(0.987075576977247)	west(1)	west(1)
S205	west(0.996590584379945)	west(0.999997442123046)	west(1)	west(0.983859626312371)	west(0.982181251672179)	west(1)	west(1)
S206	west(0.999694077511418)	west(0.99999998262973)	west(1)	west(0.986599063482684)	west(0.989306205039675)	west(1)	west(1)
S207	west(0.994176916210133)	west(0.999999927112356)	west(1)	west(0.984935394733568)	west(0.981626877934031)	west(1)	west(0.99)
S208	west(0.999182038825499)	west(0.999999834025636)	west(1)	west(0.986180946051003)	west(0.988731416205717)	west(1)	west(1)
S209	west(0.999814617722624)	west(0.999999993182828)	west(1)	west(0.993007354573106)	west(0.995009980244283)	west(1)	west(0.99)
S210	west(0.999819782199884)	west(0.999999999751332)	west(1)	west(0.98764481625806)	west(0.990004470935655)	west(1)	west(1)
S211	west(0.999139153224175)	west(0.999999985766109)	west(1)	west(0.987706518686591)	west(0.989541520629528)	west(1)	west(1)
S212	west(0.999384488147391)	west(0.999999975876459)	west(1)	west(0.98682348475801)	west(0.987345367164549)	west(1)	west(1)
S213	west(0.999197259255481)	west(0.999999951554497)	west(1)	west(0.987611912216322)	west(0.989419981990645)	west(1)	west(1)
S214	west(0.999769155187928)	west(0.999999995643792)	west(1)	west(0.989732343095659)	west(0.992297328536308)	west(1)	west(1)
S215	west(0.997870690952498)	west(0.999999851071098)	west(1)	west(0.988830738334464)	west(0.987933587087653)	west(1)	west(0.99)
S216	west(0.96837734253348)	west(0.998558420574453)	west(1)	west(0.964804330061153)	west(0.945955578764745)	west(1)	west(0.84)
S217	west(0.942111612134127)	west(0.999944399045632)	west(1)	west(0.980421848769337)	west(0.970119413183455)	west(1)	west(0.72)
S218	west(0.999752201601768)	west(0.999999984498787)	west(1)	west(0.990476434883362)	west(0.993399274458247)	west(1)	west(1)
S219	west(0.996752403999198)	west(0.999999416133773)	west(1)	west(0.988366034620207)	west(0.985602211500463)	west(1)	west(0.99)
S220	west(0.999050980412292)	west(0.99999998518526)	west(1)	west(0.99076039564471)	west(0.991121781829049)	west(1)	west(1)
S221	west(0.99982414282597)	west(0.99999999515448)	west(1)	west(0.989272204940595)	west(0.991994844766795)	west(1)	west(1)
S222	west(0.999799073251412)	west(0.999999870179151)	west(0.96)	west(0.988623698980136)	west(0.991086072179792)	west(1)	west(0.99)
S223	west(0.996151408939026)	west(0.999999991467844)	west(1)	west(0.987534911215538)	west(0.987540999707149)	west(1)	west(1)
S224	west(0.998792075077092)	west(0.999999984573618)	west(1)	west(0.981034602970853)	west(0.981710210278282)	west(1)	west(1)
S225	west(0.998860373920504)	west(0.999999939140906)	west(1)	west(0.985250780439169)	west(0.983927354480226)	west(1)	west(1)
S226	west(0.99953286349946)	west(0.999999999021236)	west(1)	west(0.98751820034164)	west(0.990420469943391)	west(1)	west(1)
S227	west(0.999508397159466)	west(0.999999999658572)	west(1)	west(0.988542698119205)	west(0.990066828500617)	west(1)	west(1)
S228	west(0.992908356972502)	west(0.999987388822753)	west(1)	west(0.985537002667084)	west(0.98121550569392)	west(1)	west(1)
S229	west(0.995469366926259)	west(0.999988173750724)	west(1)	west(0.98082995484635)	west(0.972612410851414)	west(1)	west(1)
S230	west(0.999188618849909)	west(0.999999925124583)	west(1)	west(0.989645368126822)	west(0.991170381256328)	west(1)	west(1)
S231	west(0.999767030653762)	west(0.999999997310618)	west(1)	west(0.98870748402812)	west(0.990801569273192)	west(1)	west(1)
S232	west(0.99882469287275)	west(0.999999834708317)	west(1)	west(0.977061285559019)	west(0.977560648835687)	west(1)	west(1)
S237	west(0.985271187439665)	west(0.999863185008224)	west(0.84)	west(0.969605894213851)	west(0.969560428258811)	west(1)	west(1)
S241	east(0.664488146088161)	east(0.730720013471874)	west(0.9)	west(0.858046555638409)	west(0.668418385262392)	east(1)	east(0.92)
S246	west(0.990622345229162)	west(0.999997629132003)	west(1)	west(0.977999347205709)	west(0.975174189343715)	west(1)	west(0.99)
S247	west(0.963895447201622)	west(0.999750738908747)	west(1)	west(0.969977897055658)	west(0.960304157702484)	west(1)	west(0.94)
S249	west(0.755909210200083)	west(0.95699878693459)	west(0.94)	west(0.971921632011905)	west(0.944475743699235)	west(1)	east(0.55)
S250	west(0.961562000592035)	west(0.999719383031809)	west(1)	west(0.970367475822032)	west(0.964466036492766)	west(1)	west(0.99)
S251	west(0.950998303880008)	west(0.999915843953266)	west(1)	west(0.968332448983562)	west(0.942615512546896)	west(1)	west(0.89)
S252	west(0.998514758460963)	west(0.999998241909366)	west(1)	west(0.981828024353683)	west(0.984087144680076)	west(1)	west(1)
S254	west(0.994837332198124)	west(0.999999945152979)	west(1)	west(0.980389699204667)	west(0.975899546978642)	west(1)	west(1)
S255	west(0.998438039706775)	west(0.999999973538112)	west(1)	west(0.990505187627052)	west(0.991960815138738)	west(1)	west(1)
S256	west(0.979807964181038)	west(0.99998517475701)	west(1)	west(0.983513858674416)	west(0.978913134559896)	west(1)	west(0.92)
S257	west(0.885256512768321)	west(0.999581265435201)	west(1)	west(0.974681853267786)	west(0.959123955915174)	west(1)	east(0.54)
S266	west(0.965054983319755)	west(0.999977455633462)	west(1)	west(0.980913482462647)	west(0.976449638826465)	west(1)	west(0.99)
S267	east(0.768590369608287)	west(0.967717829271513)	west(0.86)	west(0.964118864228704)	west(0.916905011287915)	west(1)	east(0.74)
S268	west(0.667619252845642)	west(0.997718717788044)	west(1)	west(0.974915717879207)	west(0.941066412072775)	west(1)	east(0.67)
S269	west(0.962104272584436)	west(0.999925105528456)	west(1)	west(0.970258027317851)	west(0.960096306438237)	west(1)	west(0.63)
S270	west(0.869409528263282)	west(0.999830350010031)	west(1)	west(0.977377149073978)	west(0.969225466422711)	west(1)	west(0.61)
S271	west(0.694791999327766)	west(0.995271015945075)	west(1)	west(0.97095280074783)	west(0.944643486319372)	west(1)	east(0.69)

### Sheet: TableS5_HighFstPlaice
Table S5. Number of high Fst SNPs between each ICES division for plaice, with Bon-ferroni adjusted p values and random range of SNP counts from permutation test. Results are given for both 7e as a whole and 7e divided into western and eastern regions.
	7Ewest	7H
7Eeast	5,138 (p = 0.69 1,653-6,201)	4,208 (p = 0.63, 1,233-6,208)
7Ewest		7 (p = 1, 1-21)
7E		4 (p = 0.07, 0-7)
